# A unified analysis of atlas single cell data

**DOI:** 10.1101/2022.08.06.503038

**Authors:** Hao Chen, Nam D. Nguyen, Matthew Ruffalo, Ziv Bar-Joseph

## Abstract

Recent efforts to generate atlas-scale single cell data provide opportunities for joint analysis across tissues and across modalities. Most of the existing methods for single cell atlas analysis use cells as the reference unit to combine datasets. However, such methods suffer from the inability to effectively integrate cross-modality data, hindering downstream gene-based analysis, and loss of genuine biological variations. Here we present a new data integration method, GIANT, which is for the first time designed for the atlas-scale analysis from the gene perspective. GIANT first converts datasets from different modalities into gene graphs, and then recursively embeds genes in the graphs into a latent space without additional alignment. Applying GIANT to the HuBMAP datasets creates a unified gene embedding space across multiple human tissues and data modalities, where gene representations reflect the functions of genes in their cells. Further evaluations demonstrate the usefulness of GIANT in discovering diverse gene functions, and underlying gene regulations in cells of different tissues.
