## Supplementary Table 4 for "A unified analysis of atlas single cell data"

### Sheet: scRNA-seq
HuBMAP ID	Tissue	Platform
HBM788.XLZL.369	Heart	sciRNA-seq
HBM737.WSXM.893	Heart	sciRNA-seq
HBM853.NQWK.292	Heart	sciRNA-seq
HBM849.TWBF.722	Heart	sciRNA-seq
HBM625.PTSS.252	Heart	sciRNA-seq
HBM983.HMCS.593	Heart	sciRNA-seq
HBM667.ZCQC.777	Heart	sciRNA-seq
HBM645.XLLN.924	Heart	sciRNA-seq
HBM258.BWHR.287	Heart	sciRNA-seq
HBM965.GWBH.574	Heart	sciRNA-seq
HBM865.KZMC.828	Heart	sciRNA-seq
HBM725.RHWH.487	Heart	sciRNA-seq
HBM388.ZSNN.945	Heart	sciRNA-seq
HBM972.VRNF.956	Heart	sciRNA-seq
HBM683.HJQF.753	Kidney	snRNA-seq (10x Genomics v3)
HBM293.NNSQ.773	Kidney	snRNA-seq (10x Genomics v3)
HBM465.STNV.844	Kidney	snRNA-seq (10x Genomics v3)
HBM398.JQZB.348	Kidney	snRNA-seq (10x Genomics v3)
HBM869.HBBF.473	Kidney	snRNA-seq (10x Genomics v3)
HBM322.XJQZ.894	Kidney	snRNA-seq (10x Genomics v3)
HBM524.KHPH.599	Kidney	snRNA-seq (10x Genomics v3)
HBM292.MTQK.563	Kidney	snRNA-seq (10x Genomics v3)
HBM344.QRJX.878	Kidney	snRNA-seq (10x Genomics v3)
HBM689.ZKRJ.585	Kidney	snRNA-seq (10x Genomics v3)
HBM743.RNWC.765	Kidney	snRNA-seq (10x Genomics v3)
HBM874.GLHT.852	Kidney	snRNA-seq (10x Genomics v3)
HBM722.TVXP.469	Kidney	snRNA-seq (10x Genomics v3)
HBM363.TBHH.346	Kidney	snRNA-seq (10x Genomics v3)
HBM268.RGJT.587	Kidney	snRNA-seq (10x Genomics v3)
HBM895.RCSZ.274	Large Intestine	snRNA-seq (10x Genomics v3)
HBM962.KQLZ.422	Large Intestine	snRNA-seq (10x Genomics v3)
HBM764.ZFGN.389	Large Intestine	snRNA-seq (10x Genomics v3)
HBM739.CHRX.338	Large Intestine	snRNA-seq (10x Genomics v3)
HBM255.NWHK.947	Large Intestine	snRNA-seq (10x Genomics v3)
HBM745.RQWF.695	Large Intestine	snRNA-seq (10x Genomics v3)
HBM482.PNPS.853	Liver	scRNA-seq (10x Genomics v2)
HBM596.FQNZ.472	Liver	scRNA-seq (10x Genomics v2)
HBM493.GFHZ.686	Liver	scRNA-seq (10x Genomics v2)
HBM644.GNSD.372	Liver	scRNA-seq (10x Genomics v2)
HBM253.ZBQP.383	Liver	scRNA-seq (10x Genomics v2)
HBM247.BVLS.599	Lung	snRNA-seq (10x Genomics v3)
HBM244.QJFT.664	Lung	snRNA-seq (10x Genomics v3)
HBM223.JQLM.452	Lung	snRNA-seq (10x Genomics v3)
HBM658.VPJK.669	Lung	snRNA-seq (10x Genomics v3)
HBM963.KZKG.549	Lung	snRNA-seq (10x Genomics v3)
HBM592.RPKF.946	Lung	snRNA-seq (10x Genomics v3)
HBM744.FNLN.846	Lung	snRNA-seq (10x Genomics v3)
HBM749.MTJC.865	Lung	snRNA-seq (10x Genomics v3)
HBM282.NSXR.732	Lung	snRNA-seq (10x Genomics v3)
HBM252.HMBK.543	Lymph Node	scRNA-seq (10x Genomics v3)
HBM226.LBVC.946	Lymph Node	scRNA-seq (10x Genomics v3)
HBM675.CLZD.975	Lymph Node	scRNA-seq (10x Genomics)
HBM369.HJNP.464	Lymph Node	scRNA-seq (10x Genomics)
HBM698.FWFH.998	Spleen	scRNA-seq (10x Genomics)
HBM482.JGJX.834	Spleen	scRNA-seq (10x Genomics)
HBM726.GNCK.634	Spleen	scRNA-seq (10x Genomics)
HBM232.MLHJ.832	Spleen	scRNA-seq (10x Genomics)
HBM795.TFHS.265	Spleen	scRNA-seq (10x Genomics)
HBM243.NBKL.825	Spleen	scRNA-seq (10x Genomics)
HBM689.XCBK.436	Spleen	scRNA-seq (10x Genomics)
HBM995.NPWL.939	Spleen	scRNA-seq (10x Genomics)
HBM388.MPQC.336	Spleen	scRNA-seq (10x Genomics)
HBM493.DHZJ.845	Spleen	scRNA-seq (10x Genomics)
HBM724.ZKSM.924	Thymus	scRNA-seq (10x Genomics v3)
HBM457.SQKR.279	Thymus	scRNA-seq (10x Genomics v3)
HBM895.WHGJ.263	Thymus	scRNA-seq (10x Genomics v3)

### Sheet: scATAC-seq
HuBMAP ID	Tissue	Platform
HBM472.QPXD.658	Heart	sciATAC-seq
HBM954.MBBH.999	Heart	sciATAC-seq
HBM477.BPMF.855	Heart	sciATAC-seq
HBM276.RGLT.576	Heart	sciATAC-seq
HBM524.MNXK.543	Heart	sciATAC-seq
HBM983.ZLKS.328	Heart	sciATAC-seq
HBM294.VBVR.744	Heart	sciATAC-seq
HBM995.CBXJ.448	Heart	sciATAC-seq
HBM656.KSMZ.578	Heart	sciATAC-seq
HBM394.PKDH.674	Heart	sciATAC-seq
HBM868.PCQD.744	Heart	sciATAC-seq
HBM233.GKRM.627	Heart	sciATAC-seq
HBM684.KDJV.674	Heart	sciATAC-seq
HBM772.PDCW.864	Heart	sciATAC-seq
HBM236.KSJH.889	Kidney	SNARE-seq2
HBM428.SRNB.497	Kidney	SNARE-seq2
HBM275.QMQP.839	Kidney	SNARE-seq2
HBM287.RHLR.928	Kidney	SNARE-seq2
HBM384.VXRR.496	Kidney	SNARE-seq2
HBM396.LRXL.898	Kidney	SNARE-seq2
HBM488.MJXX.468	Kidney	SNARE-seq2
HBM339.FPMK.994	Kidney	SNARE-seq2
HBM746.GWHZ.954	Kidney	SNARE-seq2
HBM753.BHLC.257	Kidney	SNARE-seq2
HBM864.JKHP.773	Kidney	SNARE-seq2
HBM947.GLGL.465	Kidney	SNARE-seq2
HBM358.RDWC.788	Kidney	SNARE-seq2
HBM568.THWR.663	Kidney	SNARE-seq2
HBM642.MVHV.385	Kidney	SNARE-seq2
HBM587.MKXB.568	Kidney	SNARE-seq2
HBM398.JNMS.689	Kidney	SNARE-seq2
HBM745.HTBD.332	Kidney	SNARE-seq2
HBM292.XZZJ.243	Kidney	SNARE-seq2
HBM232.XPHF.775	Large Intestine	snATAC-seq
HBM442.MWFQ.639	Large Intestine	snATAC-seq
HBM397.SHGQ.476	Large Intestine	snATAC-seq
HBM632.PMDT.978	Large Intestine	snATAC-seq
HBM722.HPXF.559	Large Intestine	snATAC-seq
HBM835.DHSZ.473	Large Intestine	snATAC-seq
HBM249.DXRF.243	Lung	SNARE-seq2
HBM395.WSDD.355	Lung	SNARE-seq2
HBM685.WLGQ.633	Lung	SNARE-seq2
HBM235.BMKX.955	Lung	SNARE-seq2
HBM449.JXLG.799	Lung	SNARE-seq2
HBM668.QFDW.774	Lung	SNARE-seq2
HBM773.ZCKT.665	Lung	SNARE-seq2
HBM452.BLWZ.786	Lung	SNARE-seq2
HBM765.WZQX.695	Lung	SNARE-seq2
HBM357.XWBQ.579	Liver	sciATAC-seq
HBM428.JPNW.447	Liver	sciATAC-seq
HBM423.DGWR.397	Pancreas	sciATAC-seq
HBM482.XXBM.376	Pancreas	sciATAC-seq
HBM233.VQPX.277	Pancreas	sciATAC-seq
HBM745.NBXV.743	Small Intestine	sciATAC-seq
HBM335.VRBP.555	Small Intestine	sciATAC-seq
HBM428.LFXW.254	Small Intestine	sciATAC-seq
HBM236.GJFF.663	Spleen	sciATAC-seq
HBM674.CCQK.372	Spleen	sciATAC-seq
HBM624.HVWD.324	Spleen	sciATAC-seq
HBM283.JPHL.669	Spleen	sciATAC-seq

### Sheet: Slide-seq
HuBMAP ID	Tissue	Platform
HBM232.FHDF.343	Kidney	Slide-seq
HBM393.SNVZ.737	Kidney	Slide-seq
HBM844.HNVJ.589	Kidney	Slide-seq
HBM378.GNLP.786	Kidney	Slide-seq
HBM349.SNLB.893	Kidney	Slide-seq
HBM438.BGFJ.559	Kidney	Slide-seq
HBM434.HHJG.856	Kidney	Slide-seq
HBM465.RKKK.264	Kidney	Slide-seq
HBM462.QLBN.535	Kidney	Slide-seq
HBM737.XZCH.767	Kidney	Slide-seq
HBM793.TLNJ.249	Kidney	Slide-seq
HBM675.TZGS.843	Kidney	Slide-seq
HBM835.DNQC.492	Kidney	Slide-seq
HBM368.HNTH.732	Kidney	Slide-seq
HBM324.FKLK.233	Kidney	Slide-seq
HBM879.GKJM.445	Kidney	Slide-seq
HBM464.PXZP.496	Kidney	Slide-seq
HBM699.GZNP.474	Kidney	Slide-seq
HBM623.PSDG.665	Kidney	Slide-seq
